# Genetic dominance governs the evolution and spread of mobile genetic elements in bacteria

**DOI:** 10.1101/863472

**Authors:** Jerónimo Rodríguez-Beltrán, Vidar Sørum, Macarena Toll-Riera, Carmen de la Vega, Rafael Peña-Miller, Alvaro San Millán

## Abstract

Mobile genetic elements (MGEs), such as plasmids, promote bacterial evolution through horizontal gene transfer (HGT). However, the rules governing the repertoire of traits encoded on MGEs remain unclear. In this study, we uncovered the central role of genetic dominance shaping genetic cargo in MGEs, using antibiotic resistance as a model system. MGEs are typically present in more than one copy per host bacterium and, as a consequence, genetic dominance favors the fixation of dominant mutations over recessive ones. Moreover, genetic dominance also determines the phenotypic effects of horizontally acquired MGE-encoded genes, silencing recessive alleles if the recipient bacterium already carries a wild-type copy of the gene. The combination of these two effects governs the catalogue of genes encoded on MGEs, dictating bacterial evolution through HGT.
