## Supplementary material for "Genetic dominance governs the evolution and spread of mobile genetic elements in bacteria": Table S1

### Sheet: Streptomycin
Replicate number	Selected on	Genotype	Treatment	Primer for sequencing	Target	Mutation found (effect)
1	Streptomycin	MG1655 pBAD	Monocopy	rpsL	94 & 95	C272A (P91Q)
2	Streptomycin	MG1655 pBAD	Monocopy	rpsL	94 & 95	A128C (K43T)
3	Streptomycin	MG1655 pBAD	Monocopy	rpsL	94 & 95	C272T (P91L)
4	Streptomycin	MG1655 pBAD	Monocopy	rpsL	94 & 95	C272T (P91L)
5	Streptomycin	MG1655 pBAD	Monocopy	rpsL	94 & 95	C272T (P91L)
6	Streptomycin	MG1655 pBAD	Monocopy	rpsL	94 & 95	C272T (P91L)
7	Streptomycin	MG1655 pBAD	Monocopy	rpsL	94 & 95	C272T (P91L)
8	Streptomycin	MG1655 pBAD	Monocopy	rpsL	94 & 95	C272T (P91L)
9	Streptomycin	MG1655 pBAD	Monocopy	rpsL	94 & 95	A128C (K43T)
10	Streptomycin	MG1655 pBAD	Monocopy	rpsL	94 & 95	C272T (P91L)

### Sheet: Nalidixic Acid
Replicate number	Selected on	Genotype	Treatment	Target gene 1	Primer for target gene 1	Mutations found on target 1 (aminoacid change)	Target gene 2	Primer for target gene 2	Mutations found on target 2 (aminoacid change)
1	Nalidixic Acid	MG pBAD gyrA	Monocopy	gyrA	131 & 132	None	gyrB	157 &158	A1339G (K447E)
2	Nalidixic Acid	MG pBAD gyrA	Monocopy	gyrA	131 & 132	None	gyrB	157 &158	A1339G (K447E)
3	Nalidixic Acid	MG pBAD gyrA	Monocopy	gyrA	131 & 132	None	gyrB	157 &158	A1339G (K447E)
4	Nalidixic Acid	MG pBAD gyrA	Monocopy	gyrA	131 & 132	None	gyrB	157 &158	A1339G (K447E)
5	Nalidixic Acid	MG pBAD gyrA	Monocopy	gyrA	131 & 132	None	gyrB	157 &158	A1339G (K447E)
6	Nalidixic Acid	MG pBAD gyrA	Monocopy	gyrA	131 & 132	None	gyrB	157 &158	A1339G (K447E)
7	Nalidixic Acid	MG pBAD gyrA	Monocopy	gyrA	131 & 132	None	gyrB	157 &158	A1339G (K447E)
8	Nalidixic Acid	MG pBAD gyrA	Monocopy	gyrA	131 & 132	None	gyrB	157 &158	A1339G (K447E)
9	Nalidixic Acid	MG pBAD gyrA	Monocopy	gyrA	131 & 132	None	gyrB	157 &158	A1339G (K447E)
1	Nalidixic Acid	MG1655 pBAD	Multicopy	gyrA	131 & 132	A246G (D82G)	gyrB	157 &158	None
2	Nalidixic Acid	MG1655 pBAD	Multicopy	gyrA	131 & 132	A261G (D87G)	gyrB	157 &158	None
3	Nalidixic Acid	MG1655 pBAD	Multicopy	gyrA	131 & 132	None	gyrB	157 &158	A1339G (K447E)
4	Nalidixic Acid	MG1655 pBAD	Multicopy	gyrA	131 & 132	T248G (S83A)	gyrB	157 &158	None
5	Nalidixic Acid	MG1655 pBAD	Multicopy	gyrA	131 & 132	T248G (S83A)	gyrB	157 &158	None
6	Nalidixic Acid	MG1655 pBAD	Multicopy	gyrA	131 & 132	G260A (D87N)	gyrB	157 &158	None
7	Nalidixic Acid	MG1655 pBAD	Multicopy	gyrA	131 & 132	G260T (D87Y)	gyrB	157 &158	None
8	Nalidixic Acid	MG1655 pBAD	Multicopy	gyrA	131 & 132	G260T (D87Y)	gyrB	157 &158	None
9	Nalidixic Acid	MG1655 pBAD	Multicopy	gyrA	131 & 132	A246G (D82G)	gyrB	157 &158	None

### Sheet: Trimethroprim
Replicate number	Selected on	Genotype	Treatment	Primer for sequencing	Target	Mutations found (effect)
1	trimethoprim	MG1655 pBAD	Monocopy	141 & 142	folA	C-58T (C>T in -35 element)
2	trimethoprim	MG1655 pBAD	Monocopy	141 & 142	folA	C-58T (C>T in -35 element)
3	trimethoprim	MG1655 pBAD	Monocopy	141 & 142	folA	C-58T (C>T in -35 element)
4	trimethoprim	MG1655 pBAD	Monocopy	141 & 142	folA	C-58T (C>T in -35 element)
5	trimethoprim	MG1655 pBAD	Monocopy	141 & 142	folA	C-58T (C>T in -35 element)
1	trimethoprim	MG1655 pBAD folA	Multicopy	141 & 142	folA	T87G (W30G)
2	trimethoprim	MG1655 pBAD folA	Multicopy	141 & 142	folA	T83G (L28R)
3	trimethoprim	MG1655 pBAD folA	Multicopy	141 & 142	folA	T83G (L28R)
4	trimethoprim	MG1655 pBAD folA	Multicopy	141 & 142	folA	T83G (L28R)
5	trimethoprim	MG1655 pBAD folA	Multicopy	141 & 142	folA	T87G (W30G)

### Sheet: Tetracycline
Replicate number	Selected on	Genotype	Treatment	Target	Primer for sequencing	Mutation found	Nucleotide position (relative to primer 99 5’)	Mutation type
1	Tetracycline	IBDS1 pBAD	Monocopy	cI tetA	99 & 100	C>T	576	SNP
2	Tetracycline	IBDS1 pBAD	Monocopy	cI tetA	99 & 100	C>A	576	SNP
3	Tetracycline	IBDS1 pBAD	Monocopy	cI tetA	99 & 100	A>T	750	SNP
4	Tetracycline	IBDS1 pBAD	Monocopy	cI tetA	99 & 100	G>A	616	SNP
5	Tetracycline	IBDS1 pBAD	Monocopy	cI tetA	99 & 100	Indel 7bp	564-571	Indel
6	Tetracycline	IBDS1 pBAD	Monocopy	cI tetA	99 & 100	+1bp	225-226	Indel
7	Tetracycline	IBDS1 pBAD	Monocopy	cI tetA	99 & 100	+5bp	583-584	Indel
8	Tetracycline	IBDS1 pBAD	Monocopy	cI tetA	99 & 100	Indel 6pb	417-423	Indel
9	Tetracycline	IBDS1 pBAD	Monocopy	cI tetA	99 & 100	G>A	616	SNP
10	Tetracycline	IBDS1 pBAD	Monocopy	cI tetA	99 & 100	Δ1bp	394	Indel
11	Tetracycline	IBDS1 pBAD	Monocopy	cI tetA	99 & 100	A>G	619	SNP
12	Tetracycline	IBDS1 pBAD	Monocopy	cI tetA	99 & 100	+1bp	152-153	Indel
13	Tetracycline	IBDS1 pBAD	Monocopy	cI tetA	99 & 100	C>A	576	SNP
14	Tetracycline	IBDS1 pBAD	Monocopy	cI tetA	99 & 100	G>T	579	SNP
15	Tetracycline	IBDS1 pBAD	Monocopy	cI tetA	99 & 100	Δ1bp	583	Indel
16	Tetracycline	IBDS1 pBAD	Monocopy	cI tetA	99 & 100	Δ5bp	584-589	Indel
17	Tetracycline	IBDS1 pBAD	Monocopy	cI tetA	99 & 100	IS1 family insertion	385	IS1
18	Tetracycline	IBDS1 pBAD	Monocopy	cI tetA	99 & 100	IS5 family insertion	691	IS5
19	Tetracycline	IBDS1 pBAD	Monocopy	cI tetA	99 & 100	Δ5bp	584-591	Indel
20	Tetracycline	IBDS1 pBAD	Monocopy	cI tetA	99 & 100	Δ1bp	583	Indel
1	Tetracycline	IBDS1 pBAD cI tetA	Multicopy	cI tetA	99 & 100	Δ8bp	621-629	Indel
2	Tetracycline	IBDS1 pBAD cI tetA	Multicopy	cI tetA	99 & 100	IS5 family insertion	917	IS5
3	Tetracycline	IBDS1 pBAD cI tetA	Multicopy	cI tetA	99 & 100	Δ3bp	699-782	Indel
4	Tetracycline	IBDS1 pBAD cI tetA	Multicopy	cI tetA	99 & 100	C>T	625	SNP
5	Tetracycline	IBDS1 pBAD cI tetA	Multicopy	cI tetA	99 & 100	Δ56bp	651-707	Indel
6	Tetracycline	IBDS1 pBAD cI tetA	Multicopy	cI tetA	99 & 100	IS5 family insertion	917-915	IS5
7	Tetracycline	IBDS1 pBAD cI tetA	Multicopy	cI tetA	99 & 100	Δ231bp	659-890	Indel
8	Tetracycline	IBDS1 pBAD cI tetA	Multicopy	cI tetA	99 & 100	IS5 family insertion	917	IS5
9	Tetracycline	IBDS1 pBAD cI tetA	Multicopy	cI tetA	99 & 100	Δ56bp	651-707	Indel
10	Tetracycline	IBDS1 pBAD cI tetA	Multicopy	cI tetA	99 & 100	+1bp	731-732	Indel
11	Tetracycline	IBDS1 pBAD cI tetA	Multicopy	cI tetA	99 & 100	+1kb	873	Indel
12	Tetracycline	IBDS1 pBAD cI tetA	Multicopy	cI tetA	99 & 100	Δ697bp	216-913	Indel
13	Tetracycline	IBDS1 pBAD cI tetA	Multicopy	cI tetA	99 & 100	IS5 family insertion	915	IS5
14	Tetracycline	IBDS1 pBAD cI tetA	Multicopy	cI tetA	99 & 100	IS5 family insertion	915	IS5
15	Tetracycline	IBDS1 pBAD cI tetA	Multicopy	cI tetA	99 & 100	A>T	941	SNP
16	Tetracycline	IBDS1 pBAD cI tetA	Multicopy	cI tetA	99 & 100	IS5 family insertion	915	IS5
