## Supplementary material for "Genetic dominance governs the evolution and spread of mobile genetic elements in bacteria": Table S2

### Sheet: Figure 1D
Treatment	Clone	Replicate	Genotype	Plasmid	Antibiotic	IC90 (µg/ml)
-	-	1	Wild-type homozygous	pBAD	Tetracycline	8
-	-	2	Wild-type homozygous	pBAD	Tetracycline	8
-	-	3	Wild-type homozygous	pBAD	Tetracycline	8
-	-	4	Wild-type homozygous	pBAD	Tetracycline	8
-	-	5	Wild-type homozygous	pBAD	Tetracycline	8
-	-	6	Wild-type homozygous	pBAD	Tetracycline	8
-	-	7	Wild-type homozygous	pBAD	Tetracycline	8
-	-	8	Wild-type homozygous	pBAD	Tetracycline	8
-	-	1	Wild-type homozygous	pBDSM	Tetracycline	8
-	-	2	Wild-type homozygous	pBDSM	Tetracycline	8
-	-	3	Wild-type homozygous	pBDSM	Tetracycline	8
-	-	4	Wild-type homozygous	pBDSM	Tetracycline	6
-	-	5	Wild-type homozygous	pBDSM	Tetracycline	8
-	-	6	Wild-type homozygous	pBDSM	Tetracycline	8
-	-	7	Wild-type homozygous	pBDSM	Tetracycline	8
-	-	8	Wild-type homozygous	pBDSM	Tetracycline	4
Monocopy	A	1	Mutant homozygous	pBAD	Tetracycline	192
Monocopy	A	2	Mutant homozygous	pBAD	Tetracycline	192
Monocopy	A	3	Mutant homozygous	pBAD	Tetracycline	192
Monocopy	A	4	Mutant homozygous	pBAD	Tetracycline	192
Monocopy	A	1	Mutant homozygous	pBDSM	Tetracycline	128
Monocopy	A	2	Mutant homozygous	pBDSM	Tetracycline	128
Monocopy	A	3	Mutant homozygous	pBDSM	Tetracycline	128
Monocopy	A	4	Mutant homozygous	pBDSM	Tetracycline	128
Monocopy	A	1	Heterozygote 1	pBAD+pBDSM	Tetracycline	32
Monocopy	A	2	Heterozygote 1	pBAD+pBDSM	Tetracycline	64
Monocopy	A	3	Heterozygote 1	pBAD+pBDSM	Tetracycline	48
Monocopy	A	4	Heterozygote 1	pBAD+pBDSM	Tetracycline	64
Monocopy	A	1	Heterozygote 2	pBAD+pBDSM	Tetracycline	48
Monocopy	A	2	Heterozygote 2	pBAD+pBDSM	Tetracycline	48
Monocopy	A	3	Heterozygote 2	pBAD+pBDSM	Tetracycline	64
Monocopy	A	4	Heterozygote 2	pBAD+pBDSM	Tetracycline	64
Monocopy	B	1	Mutant homozygous	pBAD	Tetracycline	24
Monocopy	B	2	Mutant homozygous	pBAD	Tetracycline	24
Monocopy	B	3	Mutant homozygous	pBAD	Tetracycline	24
Monocopy	B	4	Mutant homozygous	pBAD	Tetracycline	32
Monocopy	B	1	Mutant homozygous	pBDSM	Tetracycline	24
Monocopy	B	2	Mutant homozygous	pBDSM	Tetracycline	24
Monocopy	B	3	Mutant homozygous	pBDSM	Tetracycline	24
Monocopy	B	4	Mutant homozygous	pBDSM	Tetracycline	24
Monocopy	B	1	Heterozygote 1	pBAD+pBDSM	Tetracycline	8
Monocopy	B	2	Heterozygote 1	pBAD+pBDSM	Tetracycline	8
Monocopy	B	3	Heterozygote 1	pBAD+pBDSM	Tetracycline	8
Monocopy	B	4	Heterozygote 1	pBAD+pBDSM	Tetracycline	16
Monocopy	B	1	Heterozygote 2	pBAD+pBDSM	Tetracycline	8
Monocopy	B	2	Heterozygote 2	pBAD+pBDSM	Tetracycline	8
Monocopy	B	3	Heterozygote 2	pBAD+pBDSM	Tetracycline	8
Monocopy	B	4	Heterozygote 2	pBAD+pBDSM	Tetracycline	8
Monocopy	C	1	Mutant homozygous	pBAD	Tetracycline	24
Monocopy	C	2	Mutant homozygous	pBAD	Tetracycline	24
Monocopy	C	3	Mutant homozygous	pBAD	Tetracycline	24
Monocopy	C	4	Mutant homozygous	pBAD	Tetracycline	24
Monocopy	C	1	Mutant homozygous	pBDSM	Tetracycline	24
Monocopy	C	2	Mutant homozygous	pBDSM	Tetracycline	32
Monocopy	C	3	Mutant homozygous	pBDSM	Tetracycline	24
Monocopy	C	4	Mutant homozygous	pBDSM	Tetracycline	32
Monocopy	C	1	Heterozygote 1	pBAD+pBDSM	Tetracycline	12
Monocopy	C	2	Heterozygote 1	pBAD+pBDSM	Tetracycline	16
Monocopy	C	3	Heterozygote 1	pBAD+pBDSM	Tetracycline	12
Monocopy	C	4	Heterozygote 1	pBAD+pBDSM	Tetracycline	12
Monocopy	C	1	Heterozygote 2	pBAD+pBDSM	Tetracycline	12
Monocopy	C	2	Heterozygote 2	pBAD+pBDSM	Tetracycline	12
Monocopy	C	3	Heterozygote 2	pBAD+pBDSM	Tetracycline	12
Monocopy	C	4	Heterozygote 2	pBAD+pBDSM	Tetracycline	12
Monocopy	D	1	Mutant homozygous	pBAD	Tetracycline	96
Monocopy	D	2	Mutant homozygous	pBAD	Tetracycline	96
Monocopy	D	3	Mutant homozygous	pBAD	Tetracycline	96
Monocopy	D	4	Mutant homozygous	pBAD	Tetracycline	96
Monocopy	D	1	Mutant homozygous	pBDSM	Tetracycline	128
Monocopy	D	2	Mutant homozygous	pBDSM	Tetracycline	128
Monocopy	D	3	Mutant homozygous	pBDSM	Tetracycline	128
Monocopy	D	4	Mutant homozygous	pBDSM	Tetracycline	128
Monocopy	D	1	Heterozygote 1	pBAD+pBDSM	Tetracycline	24
Monocopy	D	2	Heterozygote 1	pBAD+pBDSM	Tetracycline	24
Monocopy	D	3	Heterozygote 1	pBAD+pBDSM	Tetracycline	16
Monocopy	D	4	Heterozygote 1	pBAD+pBDSM	Tetracycline	16
Monocopy	D	1	Heterozygote 2	pBAD+pBDSM	Tetracycline	16
Monocopy	D	2	Heterozygote 2	pBAD+pBDSM	Tetracycline	16
Monocopy	D	3	Heterozygote 2	pBAD+pBDSM	Tetracycline	16
Monocopy	D	4	Heterozygote 2	pBAD+pBDSM	Tetracycline	16
Monocopy	E	1	Mutant homozygous	pBAD	Tetracycline	192
Monocopy	E	2	Mutant homozygous	pBAD	Tetracycline	256
Monocopy	E	3	Mutant homozygous	pBAD	Tetracycline	256
Monocopy	E	4	Mutant homozygous	pBAD	Tetracycline	192
Monocopy	E	1	Mutant homozygous	pBDSM	Tetracycline	48
Monocopy	E	2	Mutant homozygous	pBDSM	Tetracycline	48
Monocopy	E	3	Mutant homozygous	pBDSM	Tetracycline	48
Monocopy	E	4	Mutant homozygous	pBDSM	Tetracycline	48
Monocopy	E	1	Heterozygote 1	pBAD+pBDSM	Tetracycline	12
Monocopy	E	2	Heterozygote 1	pBAD+pBDSM	Tetracycline	12
Monocopy	E	3	Heterozygote 1	pBAD+pBDSM	Tetracycline	12
Monocopy	E	4	Heterozygote 1	pBAD+pBDSM	Tetracycline	8
Monocopy	E	1	Heterozygote 2	pBAD+pBDSM	Tetracycline	8
Monocopy	E	2	Heterozygote 2	pBAD+pBDSM	Tetracycline	8
Monocopy	E	3	Heterozygote 2	pBAD+pBDSM	Tetracycline	16
Monocopy	E	4	Heterozygote 2	pBAD+pBDSM	Tetracycline	16
Multicopy	F	1	Mutant homozygous	pBAD	Tetracycline	128
Multicopy	F	2	Mutant homozygous	pBAD	Tetracycline	128
Multicopy	F	3	Mutant homozygous	pBAD	Tetracycline	96
Multicopy	F	4	Mutant homozygous	pBAD	Tetracycline	96
Multicopy	F	1	Mutant homozygous	pBDSM	Tetracycline	96
Multicopy	F	2	Mutant homozygous	pBDSM	Tetracycline	96
Multicopy	F	3	Mutant homozygous	pBDSM	Tetracycline	96
Multicopy	F	4	Mutant homozygous	pBDSM	Tetracycline	96
Multicopy	F	1	Heterozygote 1	pBAD+pBDSM	Tetracycline	128
Multicopy	F	2	Heterozygote 1	pBAD+pBDSM	Tetracycline	128
Multicopy	F	3	Heterozygote 1	pBAD+pBDSM	Tetracycline	128
Multicopy	F	4	Heterozygote 1	pBAD+pBDSM	Tetracycline	128
Multicopy	F	1	Heterozygote 2	pBAD+pBDSM	Tetracycline	96
Multicopy	F	2	Heterozygote 2	pBAD+pBDSM	Tetracycline	128
Multicopy	F	3	Heterozygote 2	pBAD+pBDSM	Tetracycline	64
Multicopy	F	4	Heterozygote 2	pBAD+pBDSM	Tetracycline	96
Multicopy	G	1	Mutant homozygous	pBAD	Tetracycline	96
Multicopy	G	2	Mutant homozygous	pBAD	Tetracycline	96
Multicopy	G	3	Mutant homozygous	pBAD	Tetracycline	128
Multicopy	G	4	Mutant homozygous	pBAD	Tetracycline	128
Multicopy	G	1	Mutant homozygous	pBDSM	Tetracycline	64
Multicopy	G	2	Mutant homozygous	pBDSM	Tetracycline	64
Multicopy	G	3	Mutant homozygous	pBDSM	Tetracycline	96
Multicopy	G	4	Mutant homozygous	pBDSM	Tetracycline	96
Multicopy	G	1	Heterozygote 1	pBAD+pBDSM	Tetracycline	128
Multicopy	G	2	Heterozygote 1	pBAD+pBDSM	Tetracycline	128
Multicopy	G	3	Heterozygote 1	pBAD+pBDSM	Tetracycline	96
Multicopy	G	4	Heterozygote 1	pBAD+pBDSM	Tetracycline	96
Multicopy	G	1	Heterozygote 2	pBAD+pBDSM	Tetracycline	64
Multicopy	G	2	Heterozygote 2	pBAD+pBDSM	Tetracycline	64
Multicopy	G	3	Heterozygote 2	pBAD+pBDSM	Tetracycline	96
Multicopy	G	4	Heterozygote 2	pBAD+pBDSM	Tetracycline	96
Multicopy	H	1	Mutant homozygous	pBAD	Tetracycline	128
Multicopy	H	2	Mutant homozygous	pBAD	Tetracycline	128
Multicopy	H	3	Mutant homozygous	pBAD	Tetracycline	128
Multicopy	H	4	Mutant homozygous	pBAD	Tetracycline	256
Multicopy	H	1	Mutant homozygous	pBDSM	Tetracycline	32
Multicopy	H	2	Mutant homozygous	pBDSM	Tetracycline	32
Multicopy	H	3	Mutant homozygous	pBDSM	Tetracycline	32
Multicopy	H	4	Mutant homozygous	pBDSM	Tetracycline	32
Multicopy	H	1	Heterozygote 1	pBAD+pBDSM	Tetracycline	128
Multicopy	H	2	Heterozygote 1	pBAD+pBDSM	Tetracycline	192
Multicopy	H	3	Heterozygote 1	pBAD+pBDSM	Tetracycline	192
Multicopy	H	4	Heterozygote 1	pBAD+pBDSM	Tetracycline	192
Multicopy	H	1	Heterozygote 2	pBAD+pBDSM	Tetracycline	24
Multicopy	H	2	Heterozygote 2	pBAD+pBDSM	Tetracycline	48
Multicopy	H	3	Heterozygote 2	pBAD+pBDSM	Tetracycline	96
Multicopy	H	4	Heterozygote 2	pBAD+pBDSM	Tetracycline	32
Multicopy	I	1	Mutant homozygous	pBAD	Tetracycline	32
Multicopy	I	2	Mutant homozygous	pBAD	Tetracycline	32
Multicopy	I	3	Mutant homozygous	pBAD	Tetracycline	32
Multicopy	I	4	Mutant homozygous	pBAD	Tetracycline	48
Multicopy	I	1	Mutant homozygous	pBDSM	Tetracycline	24
Multicopy	I	2	Mutant homozygous	pBDSM	Tetracycline	24
Multicopy	I	3	Mutant homozygous	pBDSM	Tetracycline	24
Multicopy	I	4	Mutant homozygous	pBDSM	Tetracycline	24
Multicopy	I	1	Heterozygote 1	pBAD+pBDSM	Tetracycline	24
Multicopy	I	2	Heterozygote 1	pBAD+pBDSM	Tetracycline	24
Multicopy	I	3	Heterozygote 1	pBAD+pBDSM	Tetracycline	24
Multicopy	I	4	Heterozygote 1	pBAD+pBDSM	Tetracycline	32
Multicopy	I	1	Heterozygote 2	pBAD+pBDSM	Tetracycline	24
Multicopy	I	2	Heterozygote 2	pBAD+pBDSM	Tetracycline	24
Multicopy	I	3	Heterozygote 2	pBAD+pBDSM	Tetracycline	24
Multicopy	I	4	Heterozygote 2	pBAD+pBDSM	Tetracycline	24
Multicopy	J	1	Mutant homozygous	pBAD	Tetracycline	32
Multicopy	J	2	Mutant homozygous	pBAD	Tetracycline	24
Multicopy	J	3	Mutant homozygous	pBAD	Tetracycline	24
Multicopy	J	4	Mutant homozygous	pBAD	Tetracycline	24
Multicopy	J	1	Mutant homozygous	pBDSM	Tetracycline	32
Multicopy	J	2	Mutant homozygous	pBDSM	Tetracycline	32
Multicopy	J	3	Mutant homozygous	pBDSM	Tetracycline	32
Multicopy	J	4	Mutant homozygous	pBDSM	Tetracycline	32
Multicopy	J	1	Heterozygote 1	pBAD+pBDSM	Tetracycline	32
Multicopy	J	2	Heterozygote 1	pBAD+pBDSM	Tetracycline	32
Multicopy	J	3	Heterozygote 1	pBAD+pBDSM	Tetracycline	24
Multicopy	J	4	Heterozygote 1	pBAD+pBDSM	Tetracycline	24
Multicopy	J	1	Heterozygote 2	pBAD+pBDSM	Tetracycline	16
Multicopy	J	2	Heterozygote 2	pBAD+pBDSM	Tetracycline	24
Multicopy	J	3	Heterozygote 2	pBAD+pBDSM	Tetracycline	16
Multicopy	J	4	Heterozygote 2	pBAD+pBDSM	Tetracycline	24

### Sheet: Figure 2C
Allele tested	Replicate	Genotype	Plasmid	Antibiotic	IC90 (µg/ml)
folA	1	Wild-type homozygous	pBAD	Trimethoprim	8
folA	2	Wild-type homozygous	pBAD	Trimethoprim	3
folA	3	Wild-type homozygous	pBAD	Trimethoprim	3
folA	4	Wild-type homozygous	pBAD	Trimethoprim	8
folA	4	Wild-type homozygous	pBDSM	Trimethoprim	6
folA	1	Wild-type homozygous	pBDSM	Trimethoprim	8
folA	2	Wild-type homozygous	pBDSM	Trimethoprim	8
folA	3	Wild-type homozygous	pBDSM	Trimethoprim	6
folA(L28R)	4	Mutant homozygous	pBAD	Trimethoprim	384
folA(L28R)	1	Mutant homozygous	pBAD	Trimethoprim	256
folA(L28R)	2	Mutant homozygous	pBAD	Trimethoprim	384
folA(L28R)	3	Mutant homozygous	pBAD	Trimethoprim	256
folA(L28R)	4	Mutant homozygous	pBDSM	Trimethoprim	1024
folA(L28R)	1	Mutant homozygous	pBDSM	Trimethoprim	1024
folA(L28R)	2	Mutant homozygous	pBDSM	Trimethoprim	1024
folA(L28R)	3	Mutant homozygous	pBDSM	Trimethoprim	1024
folA+folA(L28R)	1	Heterozygote 1	pBAD+pBDSM	Trimethoprim	192
folA+folA(L28R)	2	Heterozygote 1	pBAD+pBDSM	Trimethoprim	256
folA+folA(L28R)	3	Heterozygote 1	pBAD+pBDSM	Trimethoprim	192
folA+folA(L28R)	4	Heterozygote 1	pBAD+pBDSM	Trimethoprim	256
folA+folA(L28R)	1	Heterozygote 2	pBAD+pBDSM	Trimethoprim	768
folA+folA(L28R)	2	Heterozygote 2	pBAD+pBDSM	Trimethoprim	768
folA+folA(L28R)	3	Heterozygote 2	pBAD+pBDSM	Trimethoprim	1024
folA+folA(L28R)	4	Heterozygote 2	pBAD+pBDSM	Trimethoprim	1536
gyrA	1	Wild-type homozygous	pBAD	Nalidixic acid	4
gyrA	2	Wild-type homozygous	pBAD	Nalidixic acid	3
gyrA	3	Wild-type homozygous	pBAD	Nalidixic acid	4
gyrA	4	Wild-type homozygous	pBAD	Nalidixic acid	4
gyrA	1	Wild-type homozygous	pBDSM	Nalidixic acid	6
gyrA	2	Wild-type homozygous	pBDSM	Nalidixic acid	8
gyrA	3	Wild-type homozygous	pBDSM	Nalidixic acid	8
gyrA	4	Wild-type homozygous	pBDSM	Nalidixic acid	6
gyrA(D87N)	4	Mutant homozygous	pBAD	Nalidixic acid	128
gyrA(D87N)	1	Mutant homozygous	pBAD	Nalidixic acid	192
gyrA(D87N)	2	Mutant homozygous	pBAD	Nalidixic acid	192
gyrA(D87N)	3	Mutant homozygous	pBAD	Nalidixic acid	192
gyrA(D87N)	4	Mutant homozygous	pBDSM	Nalidixic acid	384
gyrA(D87N)	1	Mutant homozygous	pBDSM	Nalidixic acid	256
gyrA(D87N)	2	Mutant homozygous	pBDSM	Nalidixic acid	256
gyrA(D87N)	3	Mutant homozygous	pBDSM	Nalidixic acid	384
gyrA+gyrA(D87N)	4	Heterozygote 1	pBAD+pBDSM	Nalidixic acid	12
gyrA+gyrA(D87N)	1	Heterozygote 1	pBAD+pBDSM	Nalidixic acid	12
gyrA+gyrA(D87N)	2	Heterozygote 1	pBAD+pBDSM	Nalidixic acid	12
gyrA+gyrA(D87N)	3	Heterozygote 1	pBAD+pBDSM	Nalidixic acid	12
gyrA+gyrA(D87N)	1	Heterozygote 2	pBAD+pBDSM	Nalidixic acid	16
gyrA+gyrA(D87N)	2	Heterozygote 2	pBAD+pBDSM	Nalidixic acid	32
gyrA+gyrA(D87N)	3	Heterozygote 2	pBAD+pBDSM	Nalidixic acid	12
gyrA+gyrA(D87N)	4	Heterozygote 2	pBAD+pBDSM	Nalidixic acid	16
rpsL	1	Wild-type homozygous	pBAD	Streptomycin	4
rpsL	2	Wild-type homozygous	pBAD	Streptomycin	4
rpsL	3	Wild-type homozygous	pBAD	Streptomycin	4
rpsL	4	Wild-type homozygous	pBAD	Streptomycin	4
rpsL	1	Wild-type homozygous	pBDSM	Streptomycin	8
rpsL	2	Wild-type homozygous	pBDSM	Streptomycin	8
rpsL	3	Wild-type homozygous	pBDSM	Streptomycin	16
rpsL(K43T)	4	Mutant homozygous	pBAD	Streptomycin	2048
rpsL(K43T)	1	Mutant homozygous	pBAD	Streptomycin	2048
rpsL(K43T)	2	Mutant homozygous	pBAD	Streptomycin	2048
rpsL(K43T)	3	Mutant homozygous	pBAD	Streptomycin	2048
rpsL(K43T)	4	Mutant homozygous	pBDSM	Streptomycin	2048
rpsL(K43T)	1	Mutant homozygous	pBDSM	Streptomycin	2048
rpsL(K43T)	2	Mutant homozygous	pBDSM	Streptomycin	2048
rpsL(K43T)	3	Mutant homozygous	pBDSM	Streptomycin	2048
rpsL+rpsL(K43T)	4	Heterozygote 1	pBAD+pBDSM	Streptomycin	4
rpsL+rpsL(K43T)	1	Heterozygote 1	pBAD+pBDSM	Streptomycin	8
rpsL+rpsL(K43T)	2	Heterozygote 1	pBAD+pBDSM	Streptomycin	4
rpsL+rpsL(K43T)	3	Heterozygote 1	pBAD+pBDSM	Streptomycin	6
rpsL+rpsL(K43T)	4	Heterozygote 1	pBAD+pBDSM	Streptomycin	4
rpsL+rpsL(K43T)	1	Heterozygote 2	pBAD+pBDSM	Streptomycin	6
rpsL+rpsL(K43T)	2	Heterozygote 2	pBAD+pBDSM	Streptomycin	6
rpsL+rpsL(K43T)	3	Heterozygote 2	pBAD+pBDSM	Streptomycin	6
rpsL+rpsL(K43T)	4	Heterozygote 2	pBAD+pBDSM	Streptomycin	8
