## Supplementary material for "Genetic dominance governs the evolution and spread of mobile genetic elements in bacteria": Table S3

### Sheet: Plasmids
Plasmid	Relevant features	Source/Reference
pBAD	pBR322 ori; Ampicillin resistance	Thermo Fisher (Catalog #K4300-01)
pCT	pBAD cI (Ind−) λpR tetA	This work
pBAD rpsL	pBAD + wild-type rpsL gene clonned	This work
pBAD gyrA	pBAD + wild-type gyrA gene clonned	This work
pBAD folA	pBAD + wild-type folA gene clonned	This work
pBAD rpsL K43T	pBAD + rpsL K43T allele clonned	This work
pBAD gyrA D87N	pBAD + gyrA D87N allele clonned	This work
pBAD folA L28R	pBAD + folA L28R allele clonned	This work
pBGC	pMB1 ori; Chloramphenicol resistance; PBAD GFP	Laboratory stock
pBDSM rpsL	pBGC + wild-type rpsL gene amplified from pBAD rpsL	This work
pBDSM gyrA	pBGC + wild-type folA gene amplified from pBAD folA	This work
pBDSM folA	pBGC + wild-type gyrA gene amplified from pBAD gyrA	This work
pBDSM rpsL K43T	pBGC + rpsL K43T allele amplified from pBAD rpsL K43T	This work
pBDSM gyrA D87N	pBGC + gyrA D87N allele amplified from pBAD gyrA D87N	This work
pBDSM folA L28R	pBAD + folA L28R allele amplified from pBAD folA L28R	This work
pSEVA121	RK2 ori; Ampicillin resistance; oriT origin of transfer	Martínez-García et al. 2015. PMID: 25392407
pSEVA121 folA	pSEVA121 + wild-type folA gene amplified from pBAD folA	This work
pSEVA121 folA L28R	pSEVA121 + folA L28R allele amplified from pBAD folA L28R	This work
pSEVA121 gyrA	pSEVA121 + wild-type gyrA gene amplified from pBAD gyrA	This work
pSEVA121 gyrA D87N	pSEVA121 + gyrA D87N allele amplified from pBAD gyrA D87N	This work

### Sheet: Strains
Strain	Genotype	Plasmid	Source/Reference
MG1655	F-, lambda-, rph-1	-	Laboratory stock
IBDS1	MG1655 attλ∷cI (Ind−) λpR tetA Δara∷FRT ΔmetRE∷FRT	-	Bjedov et al. 2007; PMID:17483416
IBDS1 pBAD	IBDS1	pBAD	This work
IBDS1 pCT	IBDS1	pCT	This work
MG1655	MG1655	pBAD	This work
MG1655	MG1655	pBAD rpsL	This work
MG1655	MG1655	pBAD gyrA	This work
MG1655	MG1655	pBAD folA	This work
MG1655	MG1655	pBAD	This work
MG1655	MG1655	pBAD rpsL K43T	This work
MG1655	MG1655	pBAD gyrA D87N	This work
MG1655	MG1655	pBAD folA L28R	This work
MG1655	MG1655	pBDSM rpsL	This work
MG1655	MG1655	pBDSM gyrA	This work
MG1655	MG1655	pBDSM folA	This work
MG1655	MG1655	pBDSM rpsL K43T	This work
MG1655	MG1655	pBDSM gyrA D87N	This work
MG1655	MG1655	pBDSM folA L28R	This work
ß3914	F⁻ RP4-2-Tc::Mu ΔdapA::(erm-pir) gyrA462 zei-298::Tn10	-	Le Roux et al. 2007; PMID: 17122399
MG1655	MG1655	pSEVA121 folA L28R	This work
MG1655	MG1655	pSEVA121 folA	This work
MG1655	MG1655	pSEVA121 gyrA D87N	This work
MG1655	MG1655	pSEVA121 gyrA	This work
