## Supplementary material for "Genetic dominance governs the evolution and spread of mobile genetic elements in bacteria": Table S4

### Sheet: Sheet1
Primer #	Name	Sequence	Usage	Source
94	RpsL-F	TTGACACCTTTTCGGCATC	Amplification and sequencing of RpsL gene from MG1655 with promoter	This work
95	Rpsl-R	TTAAGCCTTAGGACGCTTCA	Amplification and sequencing of RpsL gene from MG1655 with promoter	This work
96	GyrA-F	GCGTATAGGTTTACCTCAAACTG	Amplification and sequencing of GyrA gene from MG1655 with promoter	This work
97	GyrA-R	GCAGCCTGGACTTTTCAATTC	Amplification and sequencing of GyrA gene from MG1655 with promoter	This work
99	cI-pRtet seq/ampli F	TCAGCCAAACGTCTCTTCAG	Amplification and sequencing of cI(Ind⁻)-λpRtetA	Bjedov et al. 2007; PMID: 17483416
100	cI-pRtet seq R	GCCAATCCCCATGGCATCGAGTAAC	sequencing of cI(Ind⁻)-λpRtetA	Bjedov et al. 2007; PMID: 17483416
101	cI(Ind−)-λpRtetA ampli R	TTGATATTTGGTGACGAAATAACTAAG	Amplification of cI(Ind−)-λpRtetA	Bjedov et al. 2007; PMID: 17483416
131	GyrA Seq-F (QRDR)	CGACCTTGCGAGAGAAAT	Sequencing of quinolone resistance-determining region of gyrA.	Weigel et al. 1998; PMID: 9756773
132	GyrA Seq-R (QRDR)	GTTCCATCAGCCCTTCAA	Sequencing of quinolone resistance-determining region of gyrA.	Weigel et al. 1998; PMID: 9756773
141	FolA-F	CCTCAACATCATCCTCGCAC	Amplification and sequencing of folA gene from MG1655 with promoter	This work
142	FolA-R	ATATAGGAAGGCCGGATAAGAC	Amplification and sequencing of folA gene from MG1655 with promoter	This work
157	GyrB QRDR F	GAAATGACCCGCCGTAAAGG	Sequencing of quinolone resistance-determining region of gyrB.	Giraud et al. 1999; PMID: 10471553
158	GyrB QRDR R	ATACGACGATATTCGCCACC	Sequencing of quinolone resistance-determining region of gyrB.	This work
199	pBGC_fwd_Gibson	CCATAAACTGCCAGGCATCAAATTAAGCAGAAGGCCATC	Amplify pBGC backbone for gibson clonning	This work
200	pBGC_rev_Gibson	CGGAGGCTCGCGAATGGTATCACCAGTGGGTTTACTTTC	Amplify pBGC backbone for gibson clonning	This work
201	pBAD_fwd_Gibson	ATACCATTCGCGAGCCTC	Amplify pBAD insert for gibson clonning in pBGC	This work
202	pBAD_rev_Gibson	TGATGCCTGGCAGTTTATG	Amplify pBAD insert for gibson clonning in pBGC	This work
223	pBAD+SEVA_Gibson_fwd	TCACACAGGATGCGTTCTGATTTAATCTGTATCAG	Amplify pBAD insert for gibson clonning in pSEVA background	This work
224	pBAD+SEVA_Gibson_rev	CAAGACTAGTATACCCATGGGCTCTGGATC	Amplify pBAD insert for gibson clonning in pSEVA background	This work
225	pSEVA_Gibson_fwd	CCATGGGTATACTAGTCTTGGACTCCTG	Amplify pSEVA backbone for gibson clonning	This work
226	pSEVA_Gibson_rev	TCAGAACGCATCCTGTGTGAAATTGTTATC	Amplify pSEVA backbone for gibson clonning	This work
211	SDM_gyrA_T247G_F	CCATGGTGACGCGGCGGTCTA	Site directed Mutagenesis to engineer S83A mutation in gyrA	This work
212	SDM_gyrA_T247G_R	GGATGGTATTTACCGATTACGTCAC	Site directed Mutagenesis to engineer S83A mutation in gyrA	This work
213	SDM_rpsL_C272T_F	AAAGACCTCCTGGGTGTTCGTTAC	Site directed Mutagenesis to engineer P91L mutation in rpsL	This work
214	SDM_rpsL_C272T_R	AACACGACCGCCACGGAT	Site directed Mutagenesis to engineer P91L mutation in rpsL	This work
215	SDM_folA_T83G_F	CCTGCCGATCGCGCCTGGTTT	Site directed mutagenesis to engineer L28R mutation in folA	This work
216	SDM_folA_T83G_R	CAGGTTCCACGGCATGGC	Site directed mutagenesis to engineer L28R mutation in folA	This work
217	SDM_rpsL_A128C_F	ACCACTCCTACAAAACCGAAC	Site directed Mutagenesis to engineer K43T mutation in rpsL	This work
218	SDM_rpsL_A128C_R	AGTATATACACGAGTACATAC	Site directed Mutagenesis to engineer K43T mutation in rpsL	This work
221	pBAD_tetA_gibson_F	ATTTCGTCACCAAATATCAAAAGGGCGAGCTTGAAGGTAAG	Amplifies pBAD/pBGC to Gibson clone cI-tetA-Cassette from chromosome amplified with 99/101	This work
222	pBAD_tetA_gibson_R	CTGAAGAGACGTTTGGCTGAAAGGGCGAGCTTGTCATC	Amplifies pBAD/pBGC to Gibson clone cI-tetA-Cassette from chromosome amplified with 99/101	This work
